# Sequencing RNA from old, dried specimens reveals past viromes and properties of long-surviving RNA

**DOI:** 10.1101/2024.10.03.616531

**Authors:** Alexandra H. Keene, Mark D. Stenglein

**Affiliations:** Center for Vector-Borne and Infectious Diseases, Department of Microbiology, Immunology, and Pathology, College of Veterinary Medicine and Biomedical Sciences, Colorado State University, Fort Collins, CO, USA; Quantitative Cell and Molecular Biology Graduate Program

## Abstract

Recovery of virus sequences from old samples provides an opportunity to study virus evolution and reconstruct historic virus-host interactions. Studies of old virus sequences have mainly relied on DNA or on RNA from fixed or frozen samples. The millions of specimens in natural history museums represent a potential treasure trove of old virus sequences, but it is not clear how well RNA survives in old samples. We experimentally assessed the stability of RNA in insects stored dry at room temperature over 72 weeks. Although RNA molecules grew fragmented, RNA yields remained surprisingly constant. RT-qPCR of host and virus RNA showed minimal differences between dried and frozen specimens. To assess RNA survival in much older samples we acquired *Drosophila* specimens from North American entomological collections. We recovered sequences from known and novel viruses including several coding complete virus genomes from a fly collected in 1908. We found that the virome of *D. melanogaster* has changed little over the past century. Galbut virus, the most prevalent virus infection in contemporary *D. melanogaster*, was also the most common in historic samples. Finally, we investigated the genomic and physical features of surviving RNA. RNA that survived was fragmented, chemically damaged, and preferentially double stranded or contained in ribonucleoprotein complexes. This showed that RNA - especially certain types of RNA – can survive in biological specimens over extended periods in the absence of fixation or freezing and confirms the utility of dried specimens to provide a clearer understanding of virus evolution.
