## Supplemental Table 1 for "Sequencing RNA from old, dried specimens reveals past viromes and properties of long-surviving RNA"

### Sheet: Sheet1
Supplemental Table 1 - expanded Museum sample metadata
Sequencing Based Species ID	Date Collected	Location (1)	Donating Institution	BioSample (2)	Sample ID (3)	Museum Species ID (4)	Museum Accession	Storage Type	Extraction Method	Concentration (ng/μl) (5)	260/280 (6)	260/230 (6)	Galbut virus RT-qPCR Result (7)
D. melanogaster	1896	Urbana, IL	Illinois Natural History Survey	SAMN38071661	Illinois_1896	D. melanogaster	1004284	Dried	Non-Destructive	4	2.3	2.1	No
D. melanogaster	1908	Albany, NY	New York State Museum	SAMN38071662	NewYork_1908	D. melanogaster	-	Dried	Destructive	152	2.1	2	No
D. melanogaster	1908	Urbana, IL	Illinois Natural History Survey	SAMN38071654	Illinois_1908	D. melanogaster	1004277	Dried	Non-Destructive	54.6	2.1	1.8	Yes
D. melanogaster	1915	Urbana, IL	Illinois Natural History Survey	SAMN38071656	Illinois_1915_1	D. melanogaster	1004279	Dried	Non-Destructive	84	2	2.5	Yes
D. putrida	1915	Urbana, IL	Illinois Natural History Survey	SAMN38071657	Illinois_1915_2	D. melanogaster	1004280	Dried	Non-Destructive	6.8	2	2.3	No
D. melanogaster	1915	Urbana, IL	Illinois Natural History Survey	SAMN38071658	Illinois_1915_3	D. melanogaster	1004281	Dried	Non-Destructive	12.7	2	2	Yes
D. melanogaster	1915	Urbana, IL	Illinois Natural History Survey	SAMN38071659	Illinois_1915_4	D. melanogaster	1004282	Dried	Non-Destructive	16.9	2.1	2.3	No
D. melanogaster	1919	St. Paul, MN	University of Minnesota, Insect Collection	SAMN38090828	Minnesota_1919_1	D. melanogaster	-	Dried	Destructive	0	1.5	0.4	Yes
D. melanogaster	1919	St. Paul, MN	University of Minnesota, Insect Collection	SAMN38071687	Minnesota_1919_2	D. melanogaster	-	Dried	Destructive	21.6	1.8	1.8	No
D. melanogaster	1919	St. Paul, MN	University of Minnesota, Insect Collection	SAMN38071688	Minnesota_1919_3	D. melanogaster	-	Dried	Destructive	18.9	1.8	1.1	No
D. melanogaster	1927	Albany, NY	New York State Museum	SAMN38071663	NewYork_1927	D. melanogaster	-	Dried	Destructive	21	1.9	2	No
D. melanogaster	1930	Urbana, IL	Illinois Natural History Survey	SAMN38071660	Illinois_1930	D. melanogaster	1004283	Dried	Non-Destructive	13.6	2.1	1.8	Yes
D. melanogaster	1942	Glassboro, NJ	Illinois Natural History Survey	SAMN38071655	NewJersey_1942	D. melanogaster	1004278	Dried	Non-Destructive	10.2	1.9	1.4	No
D. melanogaster	1950	Oahu, HI	University of Hawaii, Insect Museum	-	Hawaii_1950_1	D. melanogaster	-	Dried	Destructive	0	1	2.2	No
D. melanogaster	1950	Oahu, HI	University of Hawaii, Insect Museum	-	Hawaii_1950_2	D. melanogaster	-	Dried	Destructive	0	0.2	0.2	No
D. melanogaster	1951	Honolulu, HI	University of Hawaii, Insect Museum	-	Hawaii_1951_1	D. melanogaster	-	Dried	Destructive	0	1.4	0.7	No
D. melanogaster	1951	Oahu, HI	University of Hawaii, Insect Museum	-	Hawaii_1951_2	D. melanogaster	-	Dried	Destructive	0	1.5	1.3	No
D. melanogaster	1952	Kauai, HI	University of Hawaii, Insect Museum	-	Hawaii_1952_1	D. melanogaster	-	Dried	Destructive	0	1	0.6	No
D. melanogaster	1953	Kauai, HI	University of Hawaii, Insect Museum	SAMN38071677	Hawaii_1953_1	D. melanogaster	-	Dried	Destructive	0	1.1	1.9	Yes
D. melanogaster	1963	Lebanon Co, PA	Frost Entomological Museum	SAMN38071668	Pennsylvania_1963_1	D. melanogaster	-	Dried	Non-Destructive	66.4	2.1	2.1	No
D. melanogaster	1963	Lebanon Co, PA	Frost Entomological Museum	SAMN38071669	Pennsylvania_1963_2	D. melanogaster	-	Dried	Non-Destructive	24.4	2	1.1	Yes
D. melanogaster	1968	St. Cloud, MN	University of Minnesota, Insect Collection	SAMN38071684	Minnesota_1968	D. melanogaster	-	Dried	Destructive	13	1.7	0.9	No
D. melanogaster	1969	St. Cloud, MN	University of Minnesota, Insect Collection	SAMN38071685	Minnesota_1969	D. melanogaster	-	Dried	Destructive	38.6	2	2.1	No
D. melanogaster	1991	St. Cloud, MN	University of Minnesota, Insect Collection	SAMN38071686	Minnesota_1991	D. melanogaster	-	Dried	Destructive	24.4	1.9	1.7	No
D. putrida	2003	Lebanon Co, PA	Frost Entomological Museum	SAMN38071673	Pennsylvania_2003_1	Unknown	4908	Dried	Non-Destructive	71.2	2.2	2.3	No
D. putrida	2003	Lebanon Co, PA	Frost Entomological Museum	SAMN38071672	Pennsylvania_2003_2	Unknown	4887	Dried	Non-Destructive	13.9	2.1	1.7	No
S. pallida	2003	Lebanon Co, PA	Frost Entomological Museum	SAMN38071675	Pennsylvania_2003_3	Unknown	5867	Dried	Non-Destructive	42	2	0.9	No
S. pallida	2003	Lebanon Co, PA	Frost Entomological Museum	SAMN38071676	Pennsylvania_2003_4	Unknown	5873	Dried	Non-Destructive	120	2.2	2.4	No
S. pallida	2003	Lebanon Co, PA	Frost Entomological Museum	SAMN38071674	Pennsylvania_2003_5	Unknown	5863	Dried	Non-Destructive	25.6	2.1	1.7	No
D. melanogaster	2006	Davidson, NC	The Davidson College Entomology Collection	SAMN38071666	NorthCarolina_2006_1	D. melanogaster	-	Dried	Destructive	19.6	2	2.2	No
D. melanogaster	2006	Davidson, NC	The Davidson College Entomology Collection	SAMN38071667	NorthCarolina_2006_2	D. melanogaster	-	Dried	Destructive	56.8	2.1	2.1	No
D. melanogaster	2006	Davidson, NC	The Davidson College Entomology Collection	-	NorthCarolina_2006_3	D. melanogaster	-	Dried	Destructive	0	1.9	2	No
D. melanogaster	2010	Puslinch Township, Ontario, Canada	University of Guelph, Centre for Biodiversity Genomics	SAMN38071680	Canada_2010_1	D. melanogaster	PHDIP1072-11	Ethanol	Destructive	0	1.7	1.9	No
D. simulans	1952	Kauai, HI	University of Hawaii, Insect Museum	-	Hawaii_1952_2	D. simulans	-	Dried	Destructive	0	0.7	-4.1	Yes
D. simulans	1952	Kauai, HI	University of Hawaii, Insect Museum	-	Hawaii_1952_3	D. simulans	-	Dried	Destructive	0	0	0	Yes
D. simulans	1953	Kilauea, HI	University of Hawaii, Insect Museum	SAMN38071678	Hawaii_1953_2	D. simulans	-	Dried	Destructive	0	1.2	-7	Yes
D. simulans	1958	Maui, HI	University of Hawaii, Insect Museum	-	Hawaii_1958	D. simulans	-	Dried	Destructive	0	1	0.2	Yes
D. simulans	1960	Oahu, HI	University of Hawaii, Insect Museum	-	Hawaii_1960	D. simulans	-	Dried	Destructive	0	1.2	0.8	Yes
D. simulans	1963	Lebanon Co, PA	Frost Entomological Museum	SAMN38071670	Pennsylvania_1963_3	D. melanogaster	-	Dried	Non-Destructive	84.6	2.1	1.8	No
D. simulans	1963	Lebanon Co, PA	Frost Entomological Museum	SAMN38071671	Pennsylvania_1963_4	D. melanogaster	-	Dried	Non-Destructive	48	2.1	1.5	No
D. simulans	1965	Oahu, HI	University of Hawaii, Insect Museum	SAMN38071679	Hawaii_1965	D. simulans	-	Dried	Destructive	0	1.6	1.8	No
D. simulans	2000	Santa Barbara, CA	Santa Barbara Museum of Natural History	SAMN38071683	California_2000_1	D. simulans	-	Dried	Destructive	17.8	2	1.8	Yes
D. simulans	2000	Santa Barbara, CA	Santa Barbara Museum of Natural History	SAMN38071682	California_2000_2	D. melanogaster	-	Dried	Destructive	55.4	2	1.6	Yes
D. simulans	2010	Puslinch Township, Ontario, Canada	University of Guelph, Centre for Biodiversity Genomics	SAMN38071681	Canada_2010_2	D. melanogaster	PHDIP946-11	Ethanol	Destructive	17.8	1.9	1.4	No
D. simulans	2011	Ventura Co, CA	University of Guelph, Centre for Biodiversity Genomics	SAMN38071664	California_2011_1	D. simulans	BBDIV1549-12	Ethanol	Destructive	74.2	2.1	2.2	Yes
D. simulans	2011	Ventura Co, CA	University of Guelph, Centre for Biodiversity Genomics	SAMN38071665	California_2011_2	D. simulans	BBDIV1550-12	Ethanol	Destructive	15.9	2	0.9	Yes
(1) All specimens from USA unless otherwise noted
(2) Specimens that did not yield sufficient sequencing library were not sequenced and thus have no BioSample ID
(3) Our study sample ID
(4) Samples that were not sequenced are presumed to be the species identified by the donating museum
(5) RNA concentrations below the limit of detection on the Qubit were assigned a concentration of 0
(6) RNA quality was assessed using a spectrophotometer
(7) Galbut virus RNA 1 positive using primer numbers 1948 & 1949 (supplemental table 3)
